# Multi-omics analysis demonstrates a critical role for GLP methyltransferase in transcriptional repression during oogenesis

**DOI:** 10.1101/2021.12.20.473460

**Authors:** Hannah Demond, Courtney W. Hanna, Juan Castillo-Fernandez, Fátima Santos, Evangelia K. Papachristou, Anne Segonds-Pichon, Kamal Kishore, Clive S. D’Santos, Gavin Kelsey

## Abstract

GLP (EHMT1) is a multifunctional protein, best known for its role as an H3K9me1 and H3K9me2 methyltransferase through its reportedly obligatory dimerization with G9A (EHMT2). Here, we investigate the role of GLP in the oocyte in comparison to G9A using oocyte-specific conditional knockout mouse models (*G9a* cKO, *Glp* cKO, *G9a-Glp* cDKO). Loss of GLP in *Glp* cKO and *G9a-Glp* cDKO oocytes re-capitulated meiotic defects observed in the *G9a* cKO; however, there was a significant impairment in oocyte maturation and developmental competence in *Glp* cKO and *G9a-Glp* cDKO oocytes beyond that observed in the *G9a* cKO. Consequently, loss of GLP in oogenesis results upon fertilisation in mid-gestation embryonic lethality. To assess the molecular functions of GLP and G9A, we applied a multi-omics approach, supported by immunofluorescence, to identify changes in epigenomic, transcriptomic and proteomic signatures in cKO oocytes. H3K9me2 was equally depleted in all cKO oocytes, whereas H3K9me1 was decreased only upon loss of GLP. The transcriptome, DNA methylome and proteome were markedly more affected in *G9a-Glp* cDKO than *G9a* cKO oocytes, with transcriptional de-repression associated with increased protein abundance and gains in genic DNA methylation in *G9a-Glp* cDKO oocytes. Together, our findings suggest that GLP contributes to transcriptional repression in the oocyte, independent of G9A, and is critical for oogenesis and oocyte developmental competence.
