## Supplemental Table S5 for "Multi-omics analysis demonstrates a critical role for GLP methyltransferase in transcriptional repression during oogenesis"

### Sheet: IF Antibodies
Antibody	Host	Identifier	Dilution
Anti-alpha Tubulin	Rabbit polyclonal	Abcam, ab18251	1:200
Anti-G9a/EHMT2	Mouse monoclonal	Novus Biologicals, A8620A	1:50
Anti-EHMT1/GLP	Mouse monoclonal	Abcam, ab41969	1:100
Anti-Histone Antibody, clone H11-4	Mouse monoclonal	Merck-Millipore, MAB3422	1:100
Anti-monomethyl-Histone H3 (Lys9); H3K9me1	Rabbit polyclonal	Merck-Millipore, 07-470	1:250
Anti-dimethyl-Histone H3 (Lys9); H3K9me2	Rabbit Polyclonal	Merck-Millipore, 07-441	1:250
Anti-Histone H3 (tri methyl K9); H3K9me3	Rabbit polyclonal	Abcam, ab8898	1:250
Anti-5-Methylcytidine (MAB33D3)	Mouse monoclonal	Eurogentec, BI-MECY-0100	1:250
Anti-5-Hydroxy-methylcytosine (5-hmC)	Rabbit polyclonal	Active Motif, 39769	1:500
