## Supplemental Table S6 for "Multi-omics analysis demonstrates a critical role for GLP methyltransferase in transcriptional repression during oogenesis"

### Sheet: ChIP-seq_H3K9me2
Sample	% Aligned	% Trimmed	% Duplicates	% GC	Total reads (million)
2_Control_H3K9me2	0.967	0.0135	0.726	0.44	87.4
5_DKO_H3K9me2	0.941	0.015	0.783	0.44	34.4
1_G9a-KO_H3K9me2	0.936	0.017	0.8355	0.43	65.6
5_DKO_input	0.988	0.029	0.402	0.42	63.6
3_G9a-KO_H3K9me2	0.931	0.016	0.838	0.43	42.4
2_Control_input	0.986	0.034	0.4465	0.42	51.2
7_DKO_H3K9me2	0.952	0.014	0.792	0.435	41
1_G9a-KO_input	0.988	0.022	0.3925	0.415	49.8
6_Control_IgG	0.842	0.01	0.4305	0.41	30.4
4_Control_H3K9me2	0.988	0.011	0.5325	0.44	106.4
7_DKO_input	0.988	0.017	0.249	0.43	53.4
3_G9a-KO_input	0.988	0.023	0.4305	0.42	67.6
8_Control_IgG	0.967	0.011	0.449	0.41	44.4
4_Control_input	0.989	0.0185	0.2555	0.43	59.8

### Sheet: RNA-seq
Sample	% Aligned	% Base Pairs Trimmed	% Duplicates	% GC	Total sequences (Millions)
G9a-cKO_GKAO109-4c	0.911	0.012	0.374	0.49	2.4
G9a-cKO_GKAO115-4c	0.906	0.012	0.346	0.49	1.8
G9a-Control_GKAO115-3g	0.909	0.012	0.381	0.49	1.7
G9a-cKO_GKAO115-4d	0.905	0.012	0.415	0.49	2.1
G9a_Control_GKAO109-4d	0.912	0.012	0.383	0.49	1.9
G9a-Control_GKAO109-4b	0.912	0.012	0.343	0.49	1.4
G9a-Glp-cDKO_GKAQ51-1c	0.864	0.012	0.361	0.5	1.9
G9a-Glp-cDKO_GKAQ54-1d	0.836	0.016	0.716	0.5	1.4
G9a-Glp-Control_GKAQ54-1e	0.886	0.012	0.396	0.49	1.6
G9a-Glp-cDKO_GKAQ55-1e	0.832	0.012	0.383	0.49	1.9
G9a-Glp-Control_GKAQ57-1f	0.884	0.012	0.413	0.49	2.1
G9a-Glp-Control_GKAQ55-1b	0.885	0.012	0.424	0.49	2.5

### Sheet: PBAT_BS-seq
Sample	Total reads	Aligned uniquely	CpG Methylation
GKAQ_Control_45-2e	30727751	10523131	31.5
GKAQ_G9a-Glp-cDKO_46-2m	31087643	9994260	34.1
GKAQ_G9a-Glp-cDKO_51-1f	27356975	9417433	36
GKAQ_Control_45-2d	27262881	12520498	36.2
GKAQ_G9a-Glp-cDKO_46-2k	25889981	11222007	35.9
GKAQ_Control_52-1h	23383473	7654811	37.7
GKAQ_Control_54-1a	22767159	10420720	40.4
GKAO_G9a_Control_10-2H	19913749	7071188	0.463
GKAO_G9a-cKO_10-2G	8111883	4160094	0.45
GKAO_G9a-cKO_10-2F	22995205	7710138	0.46
GKAO_G9a_Control_8-1C	11943499	3738691	0.432
GKAO_G9a-cKO_10-1	12034416	4787086	0.395
GKAO_G9a_Control_10-1	26022853	8010650	0.414
GKAO_G9a_Control_10-2E	11652048	5137190	0.47
GKAO_G9a-cKO_8-1H	16448782	6382197	0.397
